# An Analysis of gRNA Sequence Dependent Cleavage Highlights the Importance of Genomic Context on CRISPR-Cas Activity

**DOI:** 10.1101/2021.05.06.442929

**Authors:** E.A Moreb, M.D. Lynch

## Abstract

CRISPR-Cas9 is a powerful DNA editing tool. A gRNA directs Cas9 to cleave any DNA sequence with a PAM. However, some gRNA sequences mediate cleavage at higher efficiencies than others. To understand this, numerous studies have screened large gRNA libraries and developed algorithms to predict gRNA sequence dependent activity. These algorithms do not predict other datasets as well as their training dataset and do not predict well between species. To better understand these discrepancies, we retrospectively examine sequence features that impact gRNA activity in 39 published data sets. We find strong evidence that the genomic context, which can be defined as the DNA content outside of the gRNA/target sequence itself, greatly contributes to differences in gRNA dependent activity. Context underlies variation in activity often attributed to differences in gRNA sequence. This understanding will help guide future work to understand Cas9 activity as well as efforts to identify optimal gRNAs and improve Cas9 variants.

**Highlights:**

- Species-specific genomic context drives variability in gRNA activity in a PAM proximal sequence-dependent manner
- Increased PAM specificity of Cas9 and/or increased Cas9/gRNA expression reduces the impact of species-specific context
- Current gRNA prediction algorithms trained on species are not expected to predict activity in another species
