## Supplementary File 1 for "An Analysis of gRNA Sequence Dependent Cleavage Highlights the Importance of Genomic Context on CRISPR-Cas Activity"

### Sheet: SupplementalFile_DatasetOvervie
Title	First Author	Last Author	DatasetName	Year Published	DataCellLine	Journal	Selection Type	Species	Library size	Target type	gRNA expression	gRNA Promoter	gRNA Type	Cas9 expression	Experiment Length (days)	Cas9 Variant	URL	Notes
Managing the SOS Response for Enhanced CRISPR-Cas-Based Recombineering in E. coli through Transient Inhibition of Host RecA Activity	Moreb	Lynch	Moreb2017-BW25113	2017	BW25113	ACS Syn Bio	Survival Assay	E. coli	10584	Endogenous	in vivo	pTet	N20	in vivo	1	Cas9-HF1	https://pubs.acs.org/doi/10.1021/acssynbio.7b00174	Inverted activity scores to match direction of other datasets
Managing the SOS Response for Enhanced CRISPR-Cas-Based Recombineering in E. coli through Transient Inhibition of Host RecA Activity	Moreb	Lynch	Moreb2017-MG1655	2017	MG1655	ACS Syn Bio	Survival Assay	E. coli	8385	Endogenous	in vivo	pTet	N20	in vivo	1	Cas9-HF1	https://pubs.acs.org/doi/10.1021/acssynbio.7b00174	Inverted activity scores to match direction of other datasets
Improved sgRNA design in bacteria via genome-wide activity profiling	Guo	Xing	Guo2018-MG1655	2018	MG1655	NAR	Survival Assay	E. coli	40754	Endogenous	in vivo	PLlacO-1	N20	in vivo	1	Cas9	https://www.ncbi.nlm.nih.gov/pmc/articles/PMC6101607/
Improved sgRNA design in bacteria via genome-wide activity profiling	Guo	Xing	Guo2018-MG1655	2018	MG1655	NAR	Survival Assay	E. coli	40754	Endogenous	in vivo	PLlacO-1	N20	in vivo	1	eCas9	https://www.ncbi.nlm.nih.gov/pmc/articles/PMC6101607/
CRISPR-Cas “Non-Target” Sites Inhibit On-Target Cutting Rates	Moreb	Lynch	Moreb2020-W	2020	W	CRISPR J	Survival Assay	E. coli	5968	Endogenous	in vivo	pTet	N20	in vivo	0.3	Cas9-HF1	https://www.liebertpub.com/doi/full/10.1089/crispr.2020.0065	Inverted activity scores to match direction of other datasets
CRISPR-Cas “Non-Target” Sites Inhibit On-Target Cutting Rates	Moreb	Lynch	Moreb2020-W	2020	W	CRISPR J	Survival Assay	E. coli	5968	Endogenous	in vivo	pTet	N20	in vivo	0.3	Cas9-HF1-D1135E	https://www.liebertpub.com/doi/full/10.1089/crispr.2020.0065	Inverted activity scores to match direction of other datasets
A method for characterizing Cas9 variants via a one-million target sequence library of self-targeting sgRNAs	Tálas	Welker	Tálas2021-NEB5-alpha	2021	NEB5-alpha	NAR	Survival Assay	E. coli	4176	Exogenous	in vivo	J23119	GN19	in vivo	1	Cas9	https://academic.oup.com/nar/advance-article/doi/10.1093/nar/gkaa1220/6101605	Measured plasmid cleavage by ability of cell to survive antibiotic selection. Very binary dataset. Only using combined "balanced" sub-libraries instead of all 1.2 million gRNA
A method for characterizing Cas9 variants via a one-million target sequence library of self-targeting sgRNAs	Tálas	Welker	Tálas2021-NEB5-alpha	2021	NEB5-alpha	NAR	Survival Assay	E. coli	14160	Exogenous	in vivo	J23119	GN19	in vivo	1	Cas9-HF1	https://academic.oup.com/nar/advance-article/doi/10.1093/nar/gkaa1220/6101605	Measured plasmid cleavage by ability of cell to survive antibiotic selection. Very binary dataset. Only using combined "balanced" sub-libraries instead of all 1.2 million gRNA
Rational design of highly active sgRNAs for CRISPR-Cas9–mediated gene inactivation	Doench	Root	Doench2014-A375	2014	A375	Nat Biotech	Essential Phenotype	Human	1278	Endogenous	in vivo	hU6	gN20	in vivo	8	Cas9	https://www.nature.com/articles/nbt.3026	From Shalem et al. Activity reported as gene normalized log2fold
Rational design of highly active sgRNAs for CRISPR-Cas9–mediated gene inactivation	Doench	Root	Doench2014-MOLM13/NB4/TF1	2014	MOLM13/NB4/TF1	Nat Biotech	Non-Essential Phenotype	Human	881	Endogenous	in vivo	hU6	gN20	in vivo	8	Cas9	https://www.nature.com/articles/nbt.3026	gRNA activity as percent rank within gene
Unraveling CRISPR-Cas9 genome engineering parameters via a library-on-library approach	Chari	Church	Chari2015-293T	2015	293T	Nat Methods	Direct Sequencing	Human	1215	Endogenous	in vivo	hU6	gN20	in vivo	3	Cas9	https://www.nature.com/articles/nmeth.3473	Endogenous site targeting data for 293T
Unraveling CRISPR-Cas9 genome engineering parameters via a library-on-library approach	Chari	Church	Chari2015-lenti293T	2015	lenti293T	Nat Methods	Direct Sequencing	Human	1215	Exogenous	in vivo	hU6	gN20	in vivo	3	Cas9	https://www.nature.com/articles/nmeth.3473	Lentivirus-targeting data in 293T
Sequence determinants of improved CRISPR sgRNA design	Xu	Liu	Xu2015-HL60	2015	HL60	Genome Research	Essential Phenotype	Human	2074	Endogenous	in vivo	hU6	GN19/gN20	in vivo	12	Cas9	https://www.ncbi.nlm.nih.gov/pmc/articles/PMC4509999/	Inverted activity scores to match direction of other datasets
Sequence determinants of improved CRISPR sgRNA design	Xu	Liu	Xu2015-KBM7	2015	KBM7	Genome Research	Essential Phenotype	Human	2074	Endogenous	in vivo	hU6	GN19/gN20	in vivo	12	Cas9	https://www.ncbi.nlm.nih.gov/pmc/articles/PMC4509999/	Inverted activity scores to match direction of other datasets
High-Resolution CRISPR Screens Reveal Fitness Genes and Genotype-Specific Cancer Liabilities	Hart	Moffat	Hart2015-Hct116	2015	Hct116	Cell	Essential Phenotype	Human	4238	Endogenous	in vivo	hU6	gN20	in vivo	18	Cas9	https://www.cell.com/fulltext/S0092-8674(15)01495-6	Using Hct116 data only
Optimized sgRNA design to maximize activity and minimize off-target effects of CRISPR-Cas9	Doench	Root	Doench2016-A375	2016	A375	Nat Biotech	Non-Essential Phenotype	Human	2333	Endogenous	in vivo	hU6	gN20	in vivo	14	Cas9	https://www.nature.com/articles/nbt.3437
Optimized CRISPR guide RNA design for two high-fidelity Cas9 variants by deep learning	Wang	Wang	Wang2019-293T	2019	293T	Nat Comms	Direct Sequencing	Human	55033	Exogenous	in vivo	mU6	(G/A)N19	in vivo	4	Cas9	https://www.nature.com/articles/s41467-019-12281-8	Library designed with Doench et al 2016 Rule Set 2
Optimized CRISPR guide RNA design for two high-fidelity Cas9 variants by deep learning	Wang	Wang	Wang2019-293T	2019	293T	Nat Comms	Direct Sequencing	Human	58017	Exogenous	in vivo	mU6	(G/A)N19	in vivo	4	eCas9	https://www.nature.com/articles/s41467-019-12281-8	Library designed with Doench et al 2016 Rule Set 2
Optimized CRISPR guide RNA design for two high-fidelity Cas9 variants by deep learning	Wang	Wang	Wang2019-293T	2019	293T	Nat Comms	Direct Sequencing	Human	56295	Exogenous	in vivo	mU6	(G/A)N19	in vivo	4	Cas9-HF1	https://www.nature.com/articles/s41467-019-12281-8	Library designed with Doench et al 2016 Rule Set 2
Recording of elapsed time and temporal information about biological events using Cas9	Park	Kim	Park2021-lenti293T	2021	lenti293T	Cell	Direct Sequencing	Human	14538	Exogenous	in vivo	hU6	gN20	in vivo	11	Cas9	https://pubmed.ncbi.nlm.nih.gov/33539780/	Inverted half life activity score to match other datasets. Removed duplicates. Larger half-life scores (reported as negatives here) are slower gRNA. Only looking Library 1 data
SpCas9 activity prediction by DeepSpCas9, a deep learning–based model with high generalization performance	Kim	Kim	Kim2019-SA-lenti293T	2019-SA	lenti293T	Sci Advances	Direct Sequencing	Human	12832	Exogenous	in vivo	hU6	gN20	in vivo	3	Cas9	https://advances.sciencemag.org/content/5/11/eaax9249
Prediction of the sequence-specific cleavage activity of Cas9 variants	Kim	Kim	Kim2020-NB-lenti293T	2020-NB	lenti293T	Nat Biotech	Direct Sequencing	Human	7929	Exogenous	in vivo	hU6	(G/g)N19	in vivo	4	Cas9	https://www.nature.com/articles/s41587-020-0537-9	Taken from library B. Repeats removed. Uses modified gRNA scaffold from Dang et al 2015
Prediction of the sequence-specific cleavage activity of Cas9 variants	Kim	Kim	Kim2020-NB-lenti293T	2020-NB	lenti293T	Nat Biotech	Direct Sequencing	Human	8574	Exogenous	in vivo	hU6	(G/g)N19	in vivo	4	xCas9	https://www.nature.com/articles/s41587-020-0537-9	Taken from library B. Repeats removed. Uses modified gRNA scaffold from Dang et al 2015
Prediction of the sequence-specific cleavage activity of Cas9 variants	Kim	Kim	Kim2020-NB-lenti293T	2020-NB	lenti293T	Nat Biotech	Direct Sequencing	Human	8572	Exogenous	in vivo	hU6	(G/g)N19	in vivo	4	Cas9-NG	https://www.nature.com/articles/s41587-020-0537-9	Taken from library B. Repeats removed. Uses modified gRNA scaffold from Dang et al 2015
Prediction of the sequence-specific cleavage activity of Cas9 variants	Kim	Kim	Kim2020-NB-lenti293T	2020-NB	lenti293T	Nat Biotech	Direct Sequencing	Human	8584	Exogenous	in vivo	hU6	(G/g)N19	in vivo	4	eCas9	https://www.nature.com/articles/s41587-020-0537-9	Taken from library B. Repeats removed. Uses modified gRNA scaffold from Dang et al 2015
Prediction of the sequence-specific cleavage activity of Cas9 variants	Kim	Kim	Kim2020-NB-lenti293T	2020-NB	lenti293T	Nat Biotech	Direct Sequencing	Human	8565	Exogenous	in vivo	hU6	(G/g)N19	in vivo	4	Cas9-HF1	https://www.nature.com/articles/s41587-020-0537-9	Taken from library B. Repeats removed. Uses modified gRNA scaffold from Dang et al 2015
Prediction of the sequence-specific cleavage activity of Cas9 variants	Kim	Kim	Kim2020-NB-lenti293T	2020-NB	lenti293T	Nat Biotech	Direct Sequencing	Human	8574	Exogenous	in vivo	hU6	(G/g)N19	in vivo	4	HypaCas9	https://www.nature.com/articles/s41587-020-0537-9	Taken from library B. Repeats removed. Uses modified gRNA scaffold from Dang et al 2015
Prediction of the sequence-specific cleavage activity of Cas9 variants	Kim	Kim	Kim2020-NB-lenti293T	2020-NB	lenti293T	Nat Biotech	Direct Sequencing	Human	8558	Exogenous	in vivo	hU6	(G/g)N19	in vivo	4	evoCas9	https://www.nature.com/articles/s41587-020-0537-9	Taken from library B. Repeats removed. Uses modified gRNA scaffold from Dang et al 2015
Prediction of the sequence-specific cleavage activity of Cas9 variants	Kim	Kim	Kim2020-NB-lenti293T	2020-NB	lenti293T	Nat Biotech	Direct Sequencing	Human	8509	Exogenous	in vivo	hU6	(G/g)N19	in vivo	4	Sniper-Cas9	https://www.nature.com/articles/s41587-020-0537-9	Taken from library B. Repeats removed. Uses modified gRNA scaffold from Dang et al 2015
Prediction of the sequence-specific cleavage activity of Cas9 variants	Kim	Kim	Kim2020-NB-lenti293T	2020-NB	lenti293T	Nat Biotech	Direct Sequencing	Human	8579	Exogenous	in vivo	hU6	(G/g)N19	in vivo	4	VRQR	https://www.nature.com/articles/s41587-020-0537-9	Taken from library B. Repeats removed. Uses modified gRNA scaffold from Dang et al 2015
High-throughput analysis of the activities of xCas9, SpCas9-NG and SpCas9 at matched and mismatched target sequences in human cells	Kim	Kim	Kim2020-NBE-lenti293T	2020-NBE	lenti293T	Nat Biomed Eng	Direct Sequencing	Human	7173	Exogenous	in vivo	hU6	(G/g)N19/(G/g)N20	in vivo	3	Cas9	https://www.nature.com/articles/s41551-019-0505-1	Only using gRNA with NGG PAMs from Library B, MOI of 5. Removed endogenous replicates. Includes G/gN20 and G/gN19
High-throughput analysis of the activities of xCas9, SpCas9-NG and SpCas9 at matched and mismatched target sequences in human cells	Kim	Kim	Kim2020-NBE-lenti293T	2020-NBE	lenti293T	Nat Biomed Eng	Direct Sequencing	Human	7614	Exogenous	in vivo	hU6	(G/g)N19/(G/g)N20	in vivo	3	xCas9	https://www.nature.com/articles/s41551-019-0505-1	Only using gRNA with NGG PAMs from Library B, MOI of 5. Removed endogenous replicates. Includes G/gN20 and G/gN19
High-throughput analysis of the activities of xCas9, SpCas9-NG and SpCas9 at matched and mismatched target sequences in human cells	Kim	Kim	Kim2020-NBE-lenti293T	2020-NBE	lenti293T	Nat Biomed Eng	Direct Sequencing	Human	7615	Exogenous	in vivo	hU6	(G/g)N19/(G/g)N20	in vivo	3	Cas9-NG	https://www.nature.com/articles/s41551-019-0505-1	Only using gRNA with NGG PAMs from Library B, MOI of 5. Removed endogenous replicates. Includes G/gN20 and G/gN19
Rational design of highly active sgRNAs for CRISPR-Cas9–mediated gene inactivation	Doench	Root	Doench2014-EL4	2014	EL4	Nat Biotech	Non-Essential Phenotype	Mouse	951	Endogenous	in vivo	hU6	gN20	in vivo	9	Cas9	https://www.nature.com/articles/nbt.3026
Sequence features associated with the cleavage efficiency of CRISPR/Cas9 system	Liu	Takumi	Liu2016-Neuro2A	2016	Neuro2A	Sci Reports	Surveyor Assay	Mouse	205	Endogenous	in vivo	hU6	gN20	in vivo	2	Cas9	https://www.nature.com/articles/srep19675	Assign 1 or 0 based on activity
Validating genome-wide CRISPR-Cas9 function improves screening in the oleaginous yeast Yarrowia lipolytica	Schwartz	Wheeldon	Schwartz2019-PO1f	2019	PO1f	Met Eng	Survival Assay	Yarrowia lipolytica	46234	Endogenous	in vivo	Synthetic RNA polymerase III promoter	N20	in vivo	4	Cas9	https://www.sciencedirect.com/science/article/pii/S1096717619301120	Using Cutting Score data. Inverted activity scores to match direction of other datasets
Efficient Mutagenesis by Cas9 Protein-Mediated Oligonucleotide Insertion and Large-Scale Assessment of Single-Guide RNAs	Gagnon	Schier	Gagnon2014-embryo	2014	embryo	PLOS ONE	Direct Sequencing	Zebrafish	110	Endogenous	IVT	IVT	(GG/GA)N18	IVT	1	Cas9	https://journals.plos.org/plosone/article?id=10.1371/journal.pone.0098186#s2
High-throughput gene targeting and phenotyping in zebrafish using CRISPR/Cas9	Varshney	Burgess	Varshney2015-embryo	2015	embryo	Genome Research	Direct Sequencing	Zebrafish	102	Endogenous	IVT	IVT	(GG/GA)N18	IVT	Next generation	Cas9	https://www.ncbi.nlm.nih.gov/pmc/articles/PMC4484386/
CRISPRscan: designing highly efficient sgRNAs for CRISPR-Cas9 targeting in vivo	Moreno-Mateos	Giraldez	Moreno-Mateos2015-TU	2015	TU	Nat Methods	Direct Sequencing	Zebrafish	1002	Endogenous	IVT	IVT	GGN18	IVT	1	Cas9	https://www.nature.com/articles/nmeth.3543
